# A *RAD9*-dependent cell cycle arrest in response to unresolved recombination intermediates in *Saccharomyces cerevisiae*

**DOI:** 10.1101/736850

**Authors:** Hardeep Kaur, GN Krishnaprasad, Michael Lichten

**Affiliations:** Laboratory of Biochemistry and Molecular Biology, Center for Cancer Research, National Cancer Institute, Bethesda, Maryland 20892

**Author notes:** Department of Biochemistry and Structural Biology, University of Texas Health Science Center San Antonio, Texas 78229 (Hardeep Kaur). Correspondence: Michael Lichten, Building 37 Room 6124, 37 Convent Dr MSC4260, NIH, Bethesda, MD 20892-4260.

**Keywords:** double Holliday junction dissolution, Sgs1-Top3-Rmi1 helicase-decatenase, DNA damage checkpoint, mitotic cell cycle, homologous recombination

## Abstract

In *Saccharomyces cerevisiae*, the conserved Sgs1-Top3-Rmi1 helicase-decatenase regulates homologous recombination by limiting accumulation of recombination intermediates that are precursors of crossovers. *In vitro* studies have suggested that the dissolution of double-Holliday junction joint molecules by Sgs1-driven convergent junction migration and Top3-Rmi1 mediated strand decatenation could be responsible for this. To ask if dissolution occurs *in vivo*, we conditionally depleted Sgs1 and/or Rmi1 during return to growth, a procedure where recombination intermediates formed during meiosis are resolved when cells resume the mitotic cell cycle. Sgs1 depletion during return to growth delayed joint molecule resolution, but ultimately most were resolved and cells divided normally. In contrast, Rmi1 depletion resulted in delayed and incomplete joint molecule resolution, and most cells did not divide. *rad9Δ* mutation restored cell division in Rmi1-depleted cells, indicating that the DNA damage checkpoint caused this cell cycle arrest. Restored cell division in *rad9Δ*, Rmi1-depleted cells frequently produced anucleate cells, consistent with the suggestion that persistent recombination intermediates prevented chromosome segregation. Our findings indicate that Sgs1-Top3-Rmi1 acts *in vivo*, as it does *in vitro*, to promote recombination intermediate resolution by dissolution. They also indicate that, in the absence of Top3-Rmi1 activity, unresolved recombination intermediates persist and activate the DNA damage response, which is usually thought to be activated by much earlier DNA damage-associated lesions.
