## Supplementary File 1 for "A *RAD9*-dependent cell cycle arrest in response to unresolved recombination intermediates in *Saccharomyces cerevisiae*"

### Sheet: Figure 2
Figure 2A				Figure 2B				Figure 2C
		normalized				normalized				normalized	normalized
Experiment	hr	Sgs1/Arp7		Experiment	hr	Rmi1/Arp7		Experiment	hr	Sgs1/Arp7	Rmi1/Arp7
1-DMSO	0	100		1-DMSO	0	100		1-DMSO	0	100	100
	0.5	39.6582			0.5	100.95			0.5	85.2674	103.372
	1	36.1261			1	135.665			1	73.9217	93.2137
	1.5	44.6686			1.5	175.871			1.5	65.9635	93.2186
	2	70.4038			2	133.918			2	78.6383	95.6882
	2.5	79.3912			2.5	115.425			2.5	109.011	82.0706
	3	66.6391			3	62.5066			3	95.0245	71.8901
	3.5	33.5524			3.5				3.5	48.7426	58.9714
	4	50.9088			4				4	22.8097
1-Auxin	hr	Sgs1/Arp7		1-Auxin	hr	Rmi1/Arp7		1-Auxin	hr	Sgs1/Arp7	Rmi1/Arp7
	0	100			0	100			0	100	100
	0.5	3.83099			0.5	35.1298			0.5	8.89891	23.272
	1	5.57607			1	25.6543			1	0	8.27347
	1.5	11.7611			1.5	13.8364			1.5	0	1.02349
	2	9.96913			2	6.1628			2	0.257318	0
	2.5	14.1268			2.5	6.20828			2.5	1.40126	0
	3	4.77672			3	1.8859			3	2.3692	0
	3.5	4.38197			3.5	2.1871			3.5	3.66795	0
	4	7.10729			4				4	13.2248	15.6711
2-DMSO	hr	Sgs1/Arp7		2-DMSO	hr	Rmi1/Arp7		2-DMSO	hr	Sgs1/Arp7	Rmi1/Arp7
	0	100			0	100			0	100	100
	0.5	79.9644			0.5	88.7398			0.5	94.8673	194.687
	1	64.4782			1	89.592			1	120.05	178.676
	1.5	48.7462			1.5	84.0242			1.5	106.242	175.449
	2	57.8021			2	88.0022			2	115.447	122.261
	2.5	97.5279			2.5	73.347			2.5	66.6671	122.066
	3	105.023			3	63.1299			3	46.5856	90.8057
	3.5	98.9476			3.5	47.463			3.5	42.7928	69.3497
	4	71.4646			4	36.0278			4		57.419
2-Auxin	hr	Sgs1/Arp7		2-Auxin	hr	Rmi1/Arp7		2-Auxin	hr	Sgs1/Arp7	Rmi1/Arp7
	0	100			0	100			0	100	100
	0.5	2.39397			0.5	35.0028			0.5	19.3862	58.435
	1	1.35914			1	25.5024			1	2.16451	38.501
	1.5	3.78482			1.5	15.9407			1.5	3.68226	14.819
	2	11.9767			2	9.67389			2	6.97716	10.9682
	2.5	13.2151			2.5	7.17116			2.5	13.4143	12.1049
	3	13.8739			3	6.19425			3	13.209	13.2182
	3.5	8.58198			3.5	5.50575			3.5	9.83826	10.2335
	4	8.68054			4	4.72539			4	5.91765	10.0448

### Sheet: Figure 3
Figure 3a								Figure 3b								Figure 3c
SGS1-AID	joint molecules (% total lane signal)							RMI1-AID	joint molecules (% total lane signal)							SGS1-AID RMI1-AID		joint molecules (% total lane signal)
	DMSO	DMSO	auxin	auxin	DMSO-auxin	DMSO-auxin			DMSO	DMSO	auxin	auxin	DMSO-auxin	DMSO-auxin			DMSO	DMSO	auxin	auxin	DMSO-auxin	DMSO-auxin
hr	exp 1	exp2	exp 1	exp2	exp 1	exp2		hr	exp 1	exp2	exp 1	exp2	exp 1	exp2		hr	exp 1	exp2	exp 1	exp2	exp 1	exp2
0	4.31	3.16	4.31	3.16	0	0		0	5.64	4.2	5.64	4.2	0	0		0	6.3	4.06	6.3	4.06	0	0
0.5	4.99	2.75	4.95	2.5	0.04	0.25		0.5	5.77	5.37	6.67	3.68	-0.9	1.69		0.5	6.71	6.17	7.75	6.02	-1.04	0.15
1	3.36	1.85	3.64	1.72	-0.28	0.13		1	2.8	3.11	4.35	4.1	-1.55	-0.99		1	3.59	4.62	5.71	4.92	-2.12	-0.3
1.5	2.15	1.16	3.59		-1.44			1.5	1.73	1.65	3.24	2.61	-1.51	-0.96		1.5	2.28	1.921	4.3	3.84	-2.02	-1.919
2	1.27	0.88	3.12	1.53	-1.85	-0.65		2	1.07	1.06	3.68	3.12	-2.61	-2.06		2	0.96	1.13	3.93	3.2	-2.97	-2.07
2.5	0.54	0.35	2.994	1.08	-2.454	-0.73		2.5	0.36	0.24	2.75	2.36	-2.39	-2.12		2.5	0.4	0.25	3.25	3.25	-2.85	-3
3	0.54	0.68	1.92	0.17	-1.38	0.51		3	0.26	0.14	2.16	1.4	-1.9	-1.26		3	0.12	0.09	2.13	3.19	-2.01	-3.1
3.5	0.28	0.11	0.71	0.22	-0.43	-0.11		3.5	0.29	0.14	1.3	1.05	-1.01	-0.91		3.5	0.11	0.05	1.06	0.71	-0.95	-0.66
4	0.37	0.08	0.8	0.3	-0.43	-0.22		4	0.39	0.15	1.13	1.02	-0.74	-0.87		4	0.12	0.06		0.61		-0.55
	noncrossovers (% total lane signal)								noncrossovers (% total lane signal)								noncrossovers (% total lane signal)
	DMSO	DMSO	auxin	auxin	DMSO-auxin	DMSO-auxin			DMSO	DMSO	auxin	auxin	DMSO-auxin	DMSO-auxin			DMSO	DMSO	auxin	auxin	DMSO-auxin	DMSO-auxin
hr	exp 1	exp2	exp 1	exp2	exp 1	exp2		hr	exp 1	exp2	exp 1	exp2	exp 1	exp2		hr	exp 1	exp2	exp 1	exp2	exp 1	exp2
0	1	1.82	1	1.78	0	0.04		0	1.68	2.28	1.68	2.28	0	0		0	2.16	1.22	2.16	1.22	0	0
0.5	1.7	2.2	2.08	1.62	-0.38	0.58		0.5	2.98	2.95	1.92	2.66	1.06	0.29		0.5	2.55	1.57	1.95	1.47	0.6	0.1
1	2.17	3.04	0.87	2.04	1.3	1		1	3.17	2.9	2	2.97	1.17	-0.07		1	3.94	1.99	2.25	1.66	1.69	0.33
1.5	2.74	3.78	1.96		0.78			1.5	4.14	3.58	1.94	2.84	2.2	0.74		1.5	3.33	2.86	2.65	1.63	0.68	1.23
2	3.88	4.29	3.16	3.58	0.72	0.71		2	4.66	4.53	2.66	3.66	2	0.87		2	4.95	3.41	3.11	1.83	1.84	1.58
2.5	4.74	4.3	3.64	3.95	1.1	0.35		2.5	5.03	4.72	3.6	4.11	1.43	0.61		2.5	4.3	4.06	3.25	2.25	1.05	1.81
3	5	4.35	4.18	4.57	0.82	-0.22		3	5.05	4.6	3.4	3.52	1.65	1.08		3	4.63	4.36	4.09	3.42	0.54	0.94
3.5	4.13	4.26	4.23	4.26	-0.1	0		3.5	4.23	4.23	2.87	3.13	1.36	1.1		3.5	4.57	3.99	3.94	3.94	0.63	0.05
4	4.35	4.3	4.33	4.68	0.02	-0.38		4	4.25	4.53	3.8	3.26	0.45	1.27		4		4	3.7	3.35		0.65
	crossovers (% total lane signal)								crossovers (% total lane signal)								crossovers (% total lane signal)
	DMSO	DMSO	auxin	auxin	DMSO-auxin	DMSO-auxin			DMSO	DMSO	auxin	auxin	DMSO-auxin	DMSO-auxin			DMSO	DMSO	auxin	auxin	DMSO-auxin	DMSO-auxin
hr	exp 1	exp2	exp 1	exp2	exp 1	exp2		hr	exp 1	exp2	exp 1	exp2	exp 1	exp2		hr	exp 1	exp2	exp 1	exp2	exp 1	exp2
0	0.96	0.89	0.96	0.81	0	0.08		0	1.03	0.96	1.03	0.96	0	0		0	0.51	1.01	0.51	1.01	0	0
0.5	1.16	1.14	1.21	0.77	-0.05	0.37		0.5	1.24	1.08	1.25	1.09	-0.01	-0.01		0.5	0.48	1.15	0.48	1.206	0	-0.056
1	1.53	1.2	0.67	0.82	0.86	0.38		1	1.68	1.33	1.15	1	0.53	0.33		1	0.52	1.59	0.92	1.37	-0.4	0.22
1.5	1.64	1.42	1.44		0.2			1.5	1.69	1.43	1.25	1.32	0.44	0.11		1.5	1.05	2.2	1.01	2	0.04	0.2
2	2.13	2.08	1.91	1.48	0.22	0.6		2	2.09	1.64	1.63	1.54	0.46	0.1		2	1.21	2.56	0.97	1.84	0.24	0.72
2.5	2.64	2.05	2.57	1.98	0.07	0.07		2.5	2.91	2.21	2.27	2.14	0.64	0.07		2.5	0.8	2.67	0.99	2.27	-0.19	0.4
3	2.9	2.82	2.84	2.59	0.06	0.23		3	3.15	2.36	2.76	2.16	0.39	0.2		3	1.01	2.83	1.48	2.78	-0.47	0.05
3.5	2.36	2.49	3.33	2.77	-0.97	-0.28		3.5	2.74	2.28	2.37	1.98	0.37	0.3		3.5	1.01	2.71	1.29	2.82	-0.28	-0.11
4	2.78	2.97	3.42	3.44	-0.64	-0.47		4	2.84	2.34	3.39	2.1	-0.55	0.24		4		3.15	1.62	3.22		-0.07

### Sheet: Figure 4
Figure 4b
SGS1-AID	pre-mitotic, DMSO			premitotic, auxin			stretched, DMSO			stretched, auxin			post-mitotic, DMSO			post-mitotic, auxin			anucleate, DMSO			anucleate, auxin
hr	exp 1	exp 2	exp 3	exp 1	exp 2	exp 3	exp 1	exp 2	exp 3	exp 1	exp 2	exp 3	exp 1	exp 2	exp 3	exp 1	exp 2	exp 3	exp 1	exp 2	exp 3	exp 1	exp 2	exp 3
0	1	1	1	1	1	1	0	0	0	0	0	0	0	0	0	0	0	0	0	0.0101523	0	0	0.0101523	0
0.5	1	1	1	1	1	1	0	0	0	0	0	0	0	0	0	0	0	0	0.0120482	0.0340136	0	0.0128205	0.00649351	0
1	1	1	1	1	1	1	0	0	0	0	0	0	0	0	0	0	0	0	0.0102389	0.00246914	0.00465116		0.004662	0.00337838
1.5	1	0.99	1	1	1	1	0	0.02	0	0	0.01	0	0	0.01	0	0	0	0	0	0.00983607	0	0.00552486	0.00558659	0
2	1	0.97	1	1	1	1	0	0.09	0	0	0.04	0	0	0.03	0	0	0	0	0.0144092	0.00940439	0.00257069	0	0	0.00669643
2.5	1	0.83	0.93	1	0.94	0.98	0.03	0.1	0.09	0.01	0.1	0.05	0	0.17	0.07	0	0.06	0.02	0	0.00359063	0.00266667	0.00346021	0.0046729	0.00298507
3	0.77	0.52	0.46	0.99	0.84	0.71	0.15	0.06	0.05	0.19	0.08	0.14	0.22	0.59	0.53	0.01	0.16	0.27	0	0	0.00300981	0.00587634	0.00431323	0.00404406
3.5	0.36	0.34	0.4	0.73	0.37	0.28	0.07	0.01	0.04	0.13	0.09	0.07	0.63	0.66	0.58	0.27	0.58	0.66	0	0.015341	0	0	0.012514	0
4	0.24	0.06	0.13	0.34	0.15	0.25	0.03	0	0.07	0.1	0.03	0.05	0.74	0.86	0.88	0.64	0.8	0.65	0	0.00459389	0	0.00988873	0.0107826	0
4.5		0.07	0.06		0.02	0.21		0.02	0.01		0.01	0.07		0.88	0.92		1.01	0.73		0.0326917	0		0.00909936	0
5		0.02	0.02		0.06	0.09		0.01	0.02		0.04	0.01		0.9	1.09		0.92	0.89		0.0105947	0		0.018385	0
5.5		0.08	0.01		0.06	0.1		0.01	0.01		0.02	0.02		0.89	1.01		0.89	0.86		0.0419982	0		0.0293954	0.0051805
6		0.04	0.02		0.02	0.04		0	0.02		0.01	0.02		0.97	0.97		0.95	0.91		0.0190015	0		0.0124855	0
Figure 4c
RMI1-AID	pre-mitotic, DMSO			premitotic, auxin			stretched, DMSO			stretched, auxin			post-mitotic, DMSO			post-mitotic, auxin			anucleate, DMSO			anucleate, auxin
hr	exp 1	exp 2	exp 3	exp 1	exp 2	exp 3	exp 1	exp 2	exp 3	exp 1	exp 2	exp 3	exp 1	exp 2	exp 3	exp 1	exp 2	exp 3	exp 1	exp 2	exp 3	exp 1	exp 2	exp 3
0	1	1	1	1	1	1	0	0	0	0	0	0	0	0	0	0	0	0	0	0	0	0	0	0
0.5	1	1	1	1	1	1	0	0	0	0	0	0	0	0	0	0	0	0	0.005	0	0	0	0	0
1	1	1	1	1	1	1	0	0	0	0	0	0	0	0	0	0	0	0	0.01	0	0	0.005	0	0
1.5	1	1	1	1	1	1	0	0	0	0	0	0	0	0	0	0	0	0	0.005	0	0	0.005	0	0
2	1	1	1	1	1	1	0	0.01	0	0	0.03	0	0	0	0	0	0	0	0	0	0	0.01	0	0
2.5	0.99	0.99	0.91	1	0.93	1	0.18	0.15	0.07	0.11	0.16	0.02	0.01	0.01	0.09	0	0.07	0	0	0	0	0	0	0
3	0.6	0.36	0.22	0.98	0.95	0.91	0.14	0.08	0.03	0.17	0.19	0.33	0.4	0.62	0.78	0.02	0.05	0.07	0.011	0	0	0	0.005	0
3.5	0.25	0.18	0.23	0.95	0.96	0.88	0.09	0.03	0.01	0.26	0.16	0.55	0.74	0.89	0.83	0.05	0.04	0.12	0.04	0	0	0.019	0	0.016
4	0.11	0.09	0.29	0.95	0.89	0.82	0.05	0	0	0.21	0.14	0.47	0.92	1.04	0.82	0.05	0.11	0.22	0.009	0.021	0	0.073	0.025	0.034
4.5		0.08	0.08		0.86	0.77		0.01	0		0.16	0.48		0.85	0.93		0.14	0.31		0.016	0		0.029	0.039
5		0.03	0.01		0.82	0.61		0	0		0.38	0.35		1.09	1.02		0.18	0.48		0	0		0.071	0.075
5.5		0.02	0.02		0.57	0.49		0.01	0.01		0.18	0.2		0.92	1.08		0.4	0.41		0.008	0		0.105	0.092
6		0.04	0		0.56	0.46		0	0		0.06	0.27		1.01	0.97		0.41	0.45		0.016	0.004		0.078	0.089
Figure 4d
SGS1-AID RMI1-AID		pre-mitotic, DMSO		premitotic, auxin			stretched, DMSO			stretched, auxin			post-mitotic, DMSO			post-mitotic, auxin			anucleate, DMSO			anucleate, auxin
hr	exp 1	exp 2	exp 3	exp 1	exp 2	exp 3	exp 1	exp 2	exp 3	exp 1	exp 2	exp 3	exp 1	exp 2	exp 3	exp 1	exp 2	exp 3	exp 1	exp 2	exp 3	exp 1	exp 2	exp 3
0	1	1	1	1	1	1	0	0	0	0	0	0	0	0	0	0	0	0	0.00653595	0	0.00423729	0.00653595	0	0.00423729
0.5	1	1	1	1	1	1	0	0	0	0	0	0	0	0	0	0	0	0	0.00446429	0	0.00552486	0.00284091	0	0.00229885
1	1	1	1	1	1	1	0	0	0	0	0	0	0	0	0	0	0	0	0.0057971	0	0	0.00292398	0.00304878	0
1.5	1	1	1	1	1	1	0	0	0	0	0	0	0	0	0	0	0	0	0	0	0.00238095	0.00287356	0.0027248	0
2	1	1	1	1	1	1	0	0.01	0.02	0	0	0.01	0	0	0	0	0	0	0	0	0.00285714	0	0	0.00204499
2.5	1	0.93	0.94	1	1	1	0.08	0.13	0.07	0.07	0.11	0	0	0.07	0.06	0	0	0		0	0		0	0
3	0.76	0.47	0.34	0.99	0.92	0.86	0.18	0.13	0.04	0.17	0.09	0.22	0.24	0.48	0.65	0.01	0.08	0.14		0	0		0	0
3.5	0.26	0.39	0.17	0.8	0.7	0.66	0.07	0.09	0.06	0.21	0.1	0.3	0.72	0.63	0.75	0.19	0.3	0.35		0.00413589	0.00341144		0.00602549	0.00788548
4	0.17	0.17	0.22	0.54	0.64	0.31	0.04	0.06	0.07	0.09	0.14	0.21	0.9	0.84	0.88	0.45	0.36	0.7		0.0156907	0		0.0364761	0.0311761
4.5		0.08	0.08		0.45			0.02	0		0.1			0.98	0.89		0.56			0.00905707			0.0732899	0.0715341
5		0.04	0.01		0.37	0.43		0	0		0.04	0.15		1.04	1.1		0.61	0.52		0	0		0.0769616	0.0881106
5.5		0.03	0.02		0.43	0.49		0	0.02		0.07	0.16		0.98	1.09		0.59	0.5		0	0.00330033		0.0923225	0.0807301
6		0.04	0.01		0.48	0.38		0	0		0.03	0.15		1.08	1.01		0.52	0.58		0.0222703	0.00714462		0.0827202	0.0752181

### Sheet: Figure 5
Figure 5
100 cells scored for each time point
			cells with bipolar spindle and
h in RTG	total round cells		Pds1+		Pds1-		cells without bipolar spindle
Fig 5b--DMSO	Exp4	Exp3	Exp4	Exp3	Exp4	Exp3	Exp4	Exp3
0	100	100	0	0	0	0	0	0
0.5	100	100	1	0	0	0	0	0
1	100	100	0	0	0	0	0	0
1.5	100	100	0	2	0	1	0	1
2	100	100	39	20	2	27	7	2
2.5	100	98	28	8	35	28	5	2
3	91	71	6	2	12	10	5	2
3.5	61	56	1	1	8	6	1	0
4	49	48	0	0	0	0	0	0
Fig 5c +auxin	Exp4	Exp3	Exp4	Exp3	Exp4	Exp3	Exp4	Exp3
0	100	100	0	0	0	0	0	0
0.5	100	100	0	0	0	0	0	0
1	100	100	0	0	0	0	0	0
1.5	100	100	0	2	0	0	0	0
2	100	100	23	37	1	5	0	3
2.5	100	100	59	56	7	17	2	0
3	100	98	62	69	6	7	4	2
3.5	97	89	71	83	3	6	2	2
4	94	94	0	0	0	0	0	0

### Sheet: Figure 6
Figure 6a RMI1-AID mad1∆
	DMSO								Auxin
	# cells scored		% post-division		% stretched		% anucleate		# cells scored		% post-division		% stretched		% anucleate
hr in RTG	exp1	exp2	exp1	exp2	exp1	exp2	exp1	exp2	exp1	exp2	exp1	exp2	exp1	exp2	exp1	exp2
0	177	100	0	0	0	0	0	0	177	100	0.011	0	0	0	0	0
1	175	212	0	0	0	0	0.012	0	125	221	0	0	0	0	0	0
2	179	230	0.023	0	0.005	0	0.005	0	149	207	0	0	0.04	0.04	0	0.00483092
3	210	213	0.602	0.48	0.022	0	0	0.0060241	130	212	0	0.05	0.177	0.36	0	0
4	178	202	0.981	0.74	0.058	0.04	0	0.00787402	127	213	0.095	0.08	0.414	0.34	0.086	0.030303
Figure 6b RMI1-AID rad9∆
	DMSO								Auxin
	# cells scored		% post-division		% stretched		% anucleate		# cells scored		% post-division		% stretched		% anucleate
hr in RTG	exp1	exp2	exp1	exp2	exp1	exp2	exp1	exp2	exp1	exp2	exp1	exp2	exp1	exp2	exp1	exp2
0	137	100	0	0	0	0	0	0	137	100	0	0	0	0	0	0
1	82	226	0	0	0	0	0.012	0	110	324	0	0	0	0	0	0
2	222	195	0.023	0	0.005	0	0.005	0	129	221	0.032	0	0.024	0	0.024	0
3	149	246	0.602	0.48	0.022	0	0	0.0060241	222	208	0.269	0.29	0.137	0.17	0.286	0.285714
4	206	221	0.981	0.74	0.058	0.04	0	0.00787402	216	200	0.565	0.44	0.138	0.05	0.471	0.374101
Figure 6c Anucleate cells/cell division, + auxin only
	RMI1-AID		RMI1-AID SGS1-AID			RMI1-AID rad9∆
	0.232782		0.129732			0.978723
	0.217551		0.126025			0.852459
	0.39865		0.157674			0.75
	0.264582		0.159775			1.064
	0.188627		0.169355			0.833
	0.156257		0.16146
	0.127128		0.129686
	0.154808
	0.221545
	0.197077
